# NANOME: A Nextflow pipeline for haplotype-aware allele-specific consensus DNA methylation detection by nanopore long-read sequencing

**DOI:** 10.1101/2025.06.29.662079

**Authors:** Yang Liu, Hash Brown Taha, Qiuyang Zhang, Ziwei Pan, Christina Chatzipantsiou, Emma Wade, Thatcher Slocum, Lasya Karuturi, Yue Zhao, Shilpita Karmakar, Sheng Li

## Abstract

Nanopore long-read sequencing has expanded the capacity of long-range, single-base, and single-molecule DNA-methylation (DNAme) detection and haplotype-aware allele-specific epigenetic phasing. Previously, we benchmarked and ranked the robustness of seven computational tools for DNAme detection using nanopore sequencing. The top performers were Megalodon, Nanopolish, DeepSignal and Guppy. However, these algorithms exhibit lower performance at regions with discordant non-singleton DNAme patterns compared to genome-wide regions. Furthermore, long-read sequencing analysis of mammalian genomes requires higher computational resources than next-generation sequencing. To address these issues, we developed a NANOpore Methylation (NANOME) a consensus DNAme predictive model using XGBoost, which integrates the output of Megalodon, Nanopolish, and Deepsignal for analyzing data obtained using Oxford Nanopore Technologies (ONT). NANOME enhanced DNAme detection precision (mean square error) at single-base resolution by 11% and improved accuracy (F1-score) at single-molecule resolution by 2.4% for human B-lymphocyte European cell lines (NA12878). The consensus model also detected ∼200,000 more CpGs than all three tools. Combing variant calling and long-read phasing, NANOME can detect haplotype-aware allele-specific DNAme in known imprinting controls in resolved and previously unresolved regions. We conducted haplotype-aware methylation detection on the T2T genome for dataset NA12878, revealing significant variations in differentially methylated region (DMR) density between gap and non-gap regions. Overall, NANOME represents a significant step forward in DNAme detection and long-range epigenetic phasing, offering a robust and accessible tool for researchers studying the epigenome.
