## Supplementary material for "NANOME: A Nextflow pipeline for haplotype-aware allele-specific consensus DNA methylation detection by nanopore long-read sequencing": Table S1, Table S2, Table S3, Table S4, Table S5, Table S6

### Sheet: S1 Read-level performance
Read level performance for joined predictions
Dataset	Tool	Region	F1	ROC_AUC	Accuracy	Precision	Recall	#Preds
NA12878	Consensus	Discordant	0.838046	0.901651	0.835135	0.845544	0.830679	619842
NA12878	Megalodon	Discordant	0.803209	0.856264	0.797727	0.802538	0.803882	619842
NA12878	DeepSignal	Discordant	0.779907	0.851704	0.78182	0.809033	0.752806	619842
NA12878	Nanopolish	Discordant	0.617386	0.63685	0.597451	0.602997	0.632478	619842
NA12878	Consensus	Genome-wide	0.917819	0.96569	0.917906	0.926644	0.90916	155353576
NA12878	DeepSignal	Genome-wide	0.895739	0.950556	0.896348	0.90881	0.883039	155353576
NA12878	Megalodon	Genome-wide	0.867393	0.928149	0.868307	0.881005	0.854195	155353576
NA12878	Nanopolish	Genome-wide	0.853598	0.921605	0.85439	0.865666	0.841862	155353576
NA12878	Consensus	Concordant	0.94223	0.974556	0.932611	0.966581	0.919076	65540097
NA12878	DeepSignal	Concordant	0.923767	0.967973	0.911968	0.957877	0.892003	65540097
NA12878	Nanopolish	Concordant	0.907777	0.96029	0.895084	0.956784	0.863546	65540097
NA12878	Megalodon	Concordant	0.891558	0.934652	0.874353	0.921171	0.86379	65540097
NA12878	Consensus	Singleton	0.894568	0.959334	0.907676	0.889402	0.899794	89193637
NA12878	DeepSignal	Singleton	0.869505	0.941337	0.885667	0.864021	0.875059	89193637
NA12878	Megalodon	Singleton	0.844304	0.922606	0.864354	0.843687	0.844923	89193637
NA12878	Nanopolish	Singleton	0.8046	0.89651	0.826274	0.788205	0.821692	89193637
APL	Consensus	Discordant	0.844924	0.916048	0.852186	0.839508	0.850409	11873
APL	Megalodon	Discordant	0.816501	0.877037	0.822791	0.800992	0.832622	11873
APL	DeepSignal	Discordant	0.799031	0.880869	0.811421	0.806487	0.791711	11873
APL	Nanopolish	Discordant	0.622613	0.670382	0.620483	0.588319	0.661153	11873
APL	Consensus	Genome-wide	0.803927	0.973931	0.93547	0.707447	0.930879	7945006
APL	DeepSignal	Genome-wide	0.77125	0.9645	0.923165	0.668442	0.91143	7945006
APL	Megalodon	Genome-wide	0.729536	0.95437	0.906426	0.619052	0.888024	7945006
APL	Nanopolish	Genome-wide	0.633624	0.928803	0.861331	0.507288	0.843755	7945006
APL	Consensus	Concordant	0.888803	0.978244	0.946495	0.843404	0.939367	2738963
APL	DeepSignal	Concordant	0.870243	0.973832	0.937672	0.827081	0.918157	2738963
APL	Nanopolish	Concordant	0.820269	0.961295	0.913278	0.77644	0.869343	2738963
APL	Megalodon	Concordant	0.811107	0.956494	0.904967	0.740686	0.896327	2738963
APL	Consensus	Singleton	0.716556	0.969738	0.929847	0.586309	0.921199	5194170
APL	DeepSignal	Singleton	0.673962	0.95942	0.915771	0.537114	0.904387	5194170
APL	Megalodon	Singleton	0.646112	0.950452	0.907386	0.51102	0.878294	5194170
APL	Nanopolish	Singleton	0.486315	0.905011	0.834489	0.346752	0.813899	5194170

### Sheet: S2 Site-level performance
Site level performance on NA12878 for joined predictions
Dataset	Tool	Region	PCC	MSE	#Sites
NA12878	Consensus	Discordant	0.782275	0.0747335	88859
NA12878	Megalodon	Discordant	0.744664	0.0848632	88859
NA12878	DeepSignal	Discordant	0.702788	0.0998326	88859
NA12878	Nanopolish	Discordant	0.303686	0.204189	88859
NA12878	Consensus	Genome-wide	0.864786	0.0375596	44589302
NA12878	DeepSignal	Genome-wide	0.845149	0.042168	44589302
NA12878	Megalodon	Genome-wide	0.826925	0.0462077	44589302
NA12878	Nanopolish	Genome-wide	0.799231	0.0529639	44589302
NA12878	Consensus	Concordant	0.958662	0.0179964	7218019
NA12878	DeepSignal	Concordant	0.941915	0.0258638	7218019
NA12878	Nanopolish	Concordant	0.92932	0.0324726	7218019
NA12878	Megalodon	Concordant	0.920423	0.0355132	7218019
NA12878	Consensus	Singleton	0.855075	0.0386746	29952884
NA12878	DeepSignal	Singleton	0.837234	0.0426058	29952884
NA12878	Megalodon	Singleton	0.818675	0.0463113	29952884
NA12878	Nanopolish	Singleton	0.781926	0.0550333	29952884
NA12878	Consensus	Nonsingleton	0.67342	0.0518181	7329540
NA12878	DeepSignal	Nonsingleton	0.642049	0.0557359	7329540
NA12878	Megalodon	Nonsingleton	0.619206	0.0558478	7329540
NA12878	Nanopolish	Nonsingleton	0.589587	0.0628535	7329540

### Sheet: S3 CpG coverage
Number of CpGs called by tools
Tool	Number of CpGs
Nanopolish	50220356
Megalodon	52041583
DeepSignal	51652334
Consensus	52265785
Number of CpGs intersected by tools
Combinations				Number of CpGs
Nanopolish	Megalodon	DeepSignal	Consensus
x	x	x	x	49959812
x	x		x	152881
x		x	x	15475
	x	x	x	1560508
x			x	92188
	x		x	368382
		x	x	116539

### Sheet: S4 Coverage vs accuracy
Performance achieved across different coverage
Dataset	Tool	Location	Down-sample-cov	Bin-cat	PCC	P-value	MSE	MAE	RMSE	R2	Bases
NA19240	Nanopolish	Genome-wide	5	All	0.773602	9.75202e-71	0.0696274	0.16414	0.26387	0.52275	349
NA19240	Nanopolish	Genome-wide	5	Low	0.377773	5.22982e-07	0.0321516	0.0779486	0.179309	-3.83252	166
NA19240	Nanopolish	Genome-wide	5	Medium	0.217202	0.104601	0.0862403	0.23427	0.293667	-8.44446	57
NA19240	Nanopolish	Genome-wide	5	High	0.29122	0.000938401	0.111485	0.24597	0.333894	-10.4476	126
NA19240	Megalodon	Genome-wide	5	All	0.853705	0	0.0496074	0.128623	0.222727	0.693243	3519
NA19240	Megalodon	Genome-wide	5	Low	0.476981	5.2926e-116	0.0395291	0.0911845	0.198819	-7.10905	2033
NA19240	Megalodon	Genome-wide	5	Medium	0.108364	0.043063	0.108438	0.283045	0.329299	-10.2803	349
NA19240	Megalodon	Genome-wide	5	High	0.308566	1.66506e-26	0.0495699	0.148165	0.222643	-4.54182	1137
NA19240	DeepSignal	Genome-wide	5	All	0.843874	0	0.0448663	0.117819	0.211817	0.690287	4959
NA19240	DeepSignal	Genome-wide	5	Low	0.449301	2.6293e-164	0.0262948	0.0743394	0.162157	-5.09099	3312
NA19240	DeepSignal	Genome-wide	5	Medium	0.158119	0.00121349	0.0967832	0.2577	0.3111	-8.74113	416
NA19240	DeepSignal	Genome-wide	5	High	0.331197	6.71254e-33	0.0772885	0.187531	0.278008	-8.11796	1231
NA19240	Consensus(NANOME)	Genome-wide	5	All	0.857857	0	0.0426477	0.116017	0.206513	0.709208	13008
NA19240	Consensus(NANOME)	Genome-wide	5	Low	0.481924	0	0.0328517	0.085316	0.18125	-6.38983	8803
NA19240	Consensus(NANOME)	Genome-wide	5	Medium	0.129313	5.17599e-05	0.099797	0.264464	0.315907	-8.9228	974
NA19240	Consensus(NANOME)	Genome-wide	5	High	0.295204	5.55202e-66	0.0521097	0.154912	0.228276	-5.17298	3231
NA19240	Nanopolish	Genome-wide	10	All	0.81552	1.98786e-84	0.0554899	0.148962	0.235563	0.619653	349
NA19240	Nanopolish	Genome-wide	10	Low	0.408905	4.51075e-08	0.0291123	0.0745016	0.170623	-3.3757	166
NA19240	Nanopolish	Genome-wide	10	Medium	0.246977	0.0640065	0.0855471	0.251086	0.292484	-8.36855	57
NA19240	Nanopolish	Genome-wide	10	High	0.277402	0.00166227	0.0766442	0.200861	0.276847	-6.87008	126
NA19240	Megalodon	Genome-wide	10	All	0.874372	0	0.0415096	0.116574	0.203739	0.743317	3519
NA19240	Megalodon	Genome-wide	10	Low	0.501388	7.13806e-130	0.0333765	0.0841509	0.182692	-5.8469	2033
NA19240	Megalodon	Genome-wide	10	Medium	0.139444	0.00909574	0.0860112	0.247054	0.293277	-7.94735	349
NA19240	Megalodon	Genome-wide	10	High	0.320274	1.55558e-28	0.0423923	0.134497	0.205894	-3.73938	1137
NA19240	DeepSignal	Genome-wide	10	All	0.870044	0	0.0364075	0.107534	0.190808	0.748679	4959
NA19240	DeepSignal	Genome-wide	10	Low	0.494004	2.30894e-203	0.0218727	0.0694114	0.147894	-4.06665	3312
NA19240	DeepSignal	Genome-wide	10	Medium	0.174676	0.000344207	0.078052	0.233699	0.279378	-6.85586	416
NA19240	DeepSignal	Genome-wide	10	High	0.384255	1.36348e-44	0.0614402	0.167466	0.247871	-6.24829	1231
NA19240	Consensus(NANOME)	Genome-wide	10	All	0.884103	0	0.034019	0.104004	0.184442	0.768043	13008
NA19240	Consensus(NANOME)	Genome-wide	10	Low	0.519292	0	0.0264317	0.0779806	0.162578	-4.9457	8803
NA19240	Consensus(NANOME)	Genome-wide	10	Medium	0.166014	1.88168e-07	0.0798924	0.23594	0.282653	-6.94369	974
NA19240	Consensus(NANOME)	Genome-wide	10	High	0.331857	6.51086e-84	0.0408622	0.135131	0.202144	-3.84058	3231
NA19240	Nanopolish	Genome-wide	15	All	0.82705	8.05803e-89	0.051711	0.142277	0.2274	0.645556	349
NA19240	Nanopolish	Genome-wide	15	Low	0.432119	6.12228e-09	0.0198087	0.065039	0.140743	-1.97734	166
NA19240	Nanopolish	Genome-wide	15	Medium	0.206769	0.122778	0.0745905	0.228979	0.273113	-7.16866	57
NA19240	Nanopolish	Genome-wide	15	High	0.326173	0.000193573	0.0833906	0.204814	0.288774	-7.56283	126
NA19240	Megalodon	Genome-wide	15	All	0.884133	0	0.0381137	0.111458	0.195227	0.764317	3519
NA19240	Megalodon	Genome-wide	15	Low	0.521263	4.9832e-142	0.030836	0.0814428	0.175602	-5.32572	2033
NA19240	Megalodon	Genome-wide	15	Medium	0.141236	0.00823458	0.0820732	0.2414	0.286484	-7.5377	349
NA19240	Megalodon	Genome-wide	15	High	0.332187	1.07744e-30	0.0376332	0.125241	0.193993	-3.20732	1137
NA19240	DeepSignal	Genome-wide	15	All	0.877026	0	0.0342759	0.103597	0.185137	0.763393	4959
NA19240	DeepSignal	Genome-wide	15	Low	0.50726	4.16701e-216	0.0203757	0.0665369	0.142743	-3.71987	3312
NA19240	DeepSignal	Genome-wide	15	Medium	0.139053	0.00449124	0.0747169	0.22785	0.273344	-6.52018	416
NA19240	DeepSignal	Genome-wide	15	High	0.38675	3.37865e-45	0.0580078	0.161316	0.240848	-5.84335	1231
NA19240	Consensus(NANOME)	Genome-wide	15	All	0.890855	0	0.0317713	0.100786	0.178245	0.783369	13008
NA19240	Consensus(NANOME)	Genome-wide	15	Low	0.540182	0	0.0247675	0.0758387	0.157377	-4.57134	8803
NA19240	Consensus(NANOME)	Genome-wide	15	Medium	0.179115	1.8191e-08	0.0756453	0.230256	0.275037	-6.5214	974
NA19240	Consensus(NANOME)	Genome-wide	15	High	0.339381	6.50584e-88	0.0376274	0.129727	0.193978	-3.45739	3231
NA19240	Nanopolish	Genome-wide	20	All	0.835301	3.615e-92	0.0497023	0.139931	0.22294	0.659323	349
NA19240	Nanopolish	Genome-wide	20	Low	0.441033	2.72949e-09	0.0211194	0.0641561	0.145325	-2.17434	166
NA19240	Nanopolish	Genome-wide	20	Medium	0.306331	0.020475	0.0765308	0.243186	0.276642	-7.38115	57
NA19240	Nanopolish	Genome-wide	20	High	0.280675	0.00145549	0.0752225	0.193052	0.274267	-6.7241	126
NA19240	Megalodon	Genome-wide	20	All	0.887448	0	0.0368346	0.109865	0.191923	0.772226	3519
NA19240	Megalodon	Genome-wide	20	Low	0.542267	8.72727e-156	0.0306678	0.0813794	0.175122	-5.29122	2033
NA19240	Megalodon	Genome-wide	20	Medium	0.137195	0.0102889	0.0786352	0.236707	0.28042	-7.18005	349
NA19240	Megalodon	Genome-wide	20	High	0.340035	3.60198e-32	0.0350304	0.121864	0.187164	-2.91633	1137
NA19240	DeepSignal	Genome-wide	20	All	0.880635	0	0.0331331	0.101291	0.182025	0.771282	4959
NA19240	DeepSignal	Genome-wide	20	Low	0.521596	1.54945e-230	0.0195055	0.0650538	0.139662	-3.5183	3312
NA19240	DeepSignal	Genome-wide	20	Medium	0.15106	0.0020049	0.0684744	0.215815	0.261676	-5.89189	416
NA19240	DeepSignal	Genome-wide	20	High	0.389611	6.72354e-46	0.0578552	0.160086	0.240531	-5.82535	1231
NA19240	Consensus(NANOME)	Genome-wide	20	All	0.896171	0	0.0300738	0.0982063	0.173418	0.794943	13008
NA19240	Consensus(NANOME)	Genome-wide	20	Low	0.541639	0	0.0236782	0.0742321	0.153877	-4.32631	8803
NA19240	Consensus(NANOME)	Genome-wide	20	Medium	0.175988	3.2286e-08	0.0719069	0.223061	0.268155	-6.14969	974
NA19240	Consensus(NANOME)	Genome-wide	20	High	0.36938	5.27356e-105	0.0348882	0.125887	0.186784	-3.1329	3231
NA19240	Nanopolish	Genome-wide	25	All	0.835435	3.18045e-92	0.0490537	0.140317	0.221481	0.66377	349
NA19240	Nanopolish	Genome-wide	25	Low	0.401708	8.12967e-08	0.0243847	0.0683811	0.156156	-2.66512	166
NA19240	Nanopolish	Genome-wide	25	Medium	0.303854	0.0215705	0.0679305	0.226049	0.260635	-6.43929	57
NA19240	Nanopolish	Genome-wide	25	High	0.351601	5.41257e-05	0.0730146	0.196306	0.270212	-6.49738	126
NA19240	Megalodon	Genome-wide	25	All	0.890003	0	0.0359217	0.108063	0.18953	0.777871	3519
NA19240	Megalodon	Genome-wide	25	Low	0.542631	4.94475e-156	0.0300945	0.0802279	0.173478	-5.17362	2033
NA19240	Megalodon	Genome-wide	25	Medium	0.142023	0.00787987	0.0770382	0.233533	0.277558	-7.01393	349
NA19240	Megalodon	Genome-wide	25	High	0.345686	2.93122e-33	0.0337204	0.119322	0.183631	-2.76988	1137
NA19240	DeepSignal	Genome-wide	25	All	0.883261	0	0.0323946	0.0999442	0.179985	0.77638	4959
NA19240	DeepSignal	Genome-wide	25	Low	0.526345	1.79889e-235	0.0190462	0.0639941	0.138008	-3.41192	3312
NA19240	DeepSignal	Genome-wide	25	Medium	0.174499	0.000349088	0.0689643	0.218512	0.262611	-5.94119	416
NA19240	DeepSignal	Genome-wide	25	High	0.396076	1.65109e-47	0.0559499	0.1566	0.236537	-5.60058	1231
NA19240	Consensus(NANOME)	Genome-wide	25	All	0.89818	0	0.0294908	0.0964843	0.171729	0.798918	13008
NA19240	Consensus(NANOME)	Genome-wide	25	Low	0.548694	0	0.0232292	0.0731111	0.152411	-4.22531	8803
NA19240	Consensus(NANOME)	Genome-wide	25	Medium	0.185454	5.50817e-09	0.0701648	0.220178	0.264886	-5.97647	974
NA19240	Consensus(NANOME)	Genome-wide	25	High	0.371339	3.47123e-106	0.0342895	0.122878	0.185174	-3.06198	3231
NA19240	Nanopolish	Promoters	5	All	0.741431	9.00392e-43	0.0710969	0.168767	0.26664	0.472176	238
NA19240	Nanopolish	Promoters	5	Low	0.4284	4.54375e-07	0.0313493	0.0829733	0.177057	-4.64556	128
NA19240	Nanopolish	Promoters	5	Medium	0.307355	0.0506097	0.085935	0.249367	0.293147	-9.08325	41
NA19240	Nanopolish	Promoters	5	High	0.185784	0.126417	0.136015	0.280026	0.368802	-13.7757	69
NA19240	Megalodon	Promoters	5	All	0.850148	0	0.0406095	0.109465	0.201518	0.678326	2423
NA19240	Megalodon	Promoters	5	Low	0.494159	6.3738e-108	0.0250636	0.0727911	0.158315	-5.53537	1742
NA19240	Megalodon	Promoters	5	Medium	0.0656493	0.361857	0.125949	0.308101	0.354893	-14.1818	195
NA19240	Megalodon	Promoters	5	High	0.316231	9.50744e-13	0.0620907	0.161217	0.24918	-5.2503	486
NA19240	DeepSignal	Promoters	5	All	0.809968	0	0.0346689	0.0971358	0.186196	0.631612	3572
NA19240	DeepSignal	Promoters	5	Low	0.474269	6.50037e-162	0.0176944	0.0623986	0.13302	-3.89611	2888
NA19240	DeepSignal	Promoters	5	Medium	0.0580659	0.390318	0.0996058	0.268025	0.315604	-9.33393	221
NA19240	DeepSignal	Promoters	5	High	0.391654	2.00736e-18	0.109552	0.232242	0.330987	-11.0962	463
NA19240	Consensus(NANOME)	Promoters	5	All	0.835923	0	0.032897	0.0934816	0.181375	0.651734	9438
NA19240	Consensus(NANOME)	Promoters	5	Low	0.484932	0	0.0236665	0.0703891	0.153839	-5.43761	7722
NA19240	Consensus(NANOME)	Promoters	5	Medium	0.0795718	0.0709178	0.100366	0.262622	0.316805	-9.25604	516
NA19240	Consensus(NANOME)	Promoters	5	High	0.274425	3.56268e-22	0.0632837	0.169351	0.251562	-6.16465	1200
NA19240	Nanopolish	Promoters	10	All	0.789906	4.95661e-52	0.0568821	0.150434	0.2385	0.577707	238
NA19240	Nanopolish	Promoters	10	Low	0.36908	1.81049e-05	0.0271056	0.074208	0.164638	-3.88133	128
NA19240	Nanopolish	Promoters	10	Medium	0.147272	0.358168	0.079863	0.238028	0.2826	-8.37079	41
NA19240	Nanopolish	Promoters	10	High	0.277478	0.0209808	0.0984644	0.23979	0.31379	-9.69651	69
NA19240	Megalodon	Promoters	10	All	0.869295	0	0.0338537	0.0988864	0.183994	0.73184	2423
NA19240	Megalodon	Promoters	10	Low	0.521665	3.53472e-122	0.0228452	0.0686507	0.151146	-4.95692	1742
NA19240	Megalodon	Promoters	10	Medium	0.0460771	0.52241	0.0877682	0.245654	0.296257	-9.57951	195
NA19240	Megalodon	Promoters	10	High	0.351187	1.49182e-15	0.0516797	0.148374	0.227332	-4.20229	486
NA19240	DeepSignal	Promoters	10	All	0.834155	0	0.029524	0.0902691	0.171825	0.686281	3572
NA19240	DeepSignal	Promoters	10	Low	0.556844	6.55496e-235	0.0139089	0.0582094	0.117936	-2.84863	2888
NA19240	DeepSignal	Promoters	10	Medium	0.0591404	0.381592	0.0772898	0.236174	0.27801	-7.01869	221
NA19240	DeepSignal	Promoters	10	High	0.446093	5.06017e-24	0.104125	0.2206	0.322683	-10.4969	463
NA19240	Consensus(NANOME)	Promoters	10	All	0.866389	0	0.0258823	0.0858	0.16088	0.725995	9438
NA19240	Consensus(NANOME)	Promoters	10	Low	0.530612	0	0.0181508	0.0650198	0.134725	-3.93727	7722
NA19240	Consensus(NANOME)	Promoters	10	Medium	0.111057	0.011589	0.085076	0.246589	0.291678	-7.69365	516
NA19240	Consensus(NANOME)	Promoters	10	High	0.302882	7.02296e-27	0.0501815	0.150381	0.224012	-4.68128	1200
NA19240	Nanopolish	Promoters	15	All	0.766387	2.93856e-47	0.0622031	0.156749	0.249405	0.538204	238
NA19240	Nanopolish	Promoters	15	Low	0.347182	5.94436e-05	0.0286008	0.0799029	0.169118	-4.1506	128
NA19240	Nanopolish	Promoters	15	Medium	0.110384	0.492054	0.0745863	0.229255	0.273105	-7.75165	41
NA19240	Nanopolish	Promoters	15	High	0.215388	0.0755051	0.11718	0.256221	0.342315	-11.7296	69
NA19240	Megalodon	Promoters	15	All	0.875284	0	0.032159	0.0978279	0.179329	0.745264	2423
NA19240	Megalodon	Promoters	15	Low	0.551357	4.10098e-139	0.0220783	0.0690108	0.148588	-4.75694	1742
NA19240	Megalodon	Promoters	15	Medium	0.0651093	0.365828	0.0858851	0.244913	0.293062	-9.35253	195
NA19240	Megalodon	Promoters	15	High	0.377029	7.29676e-18	0.0467353	0.142103	0.216184	-3.70457	486
NA19240	DeepSignal	Promoters	15	All	0.845515	0	0.0273753	0.0875738	0.165455	0.709112	3572
NA19240	DeepSignal	Promoters	15	Low	0.564541	8.34132e-243	0.0128153	0.0565298	0.113205	-2.54603	2888
NA19240	DeepSignal	Promoters	15	Medium	0.0499714	0.45983	0.0778239	0.237392	0.278969	-7.07409	221
NA19240	DeepSignal	Promoters	15	High	0.467226	1.74866e-26	0.0941146	0.209702	0.306781	-9.39167	463
NA19240	Consensus(NANOME)	Promoters	15	All	0.878512	0	0.0234262	0.0812473	0.153056	0.751997	9438
NA19240	Consensus(NANOME)	Promoters	15	Low	0.554873	0	0.0167106	0.0625421	0.129269	-3.54551	7722
NA19240	Consensus(NANOME)	Promoters	15	Medium	0.14912	0.000678411	0.0766517	0.231342	0.27686	-6.83279	516
NA19240	Consensus(NANOME)	Promoters	15	High	0.354445	7.68441e-37	0.0437541	0.137075	0.209175	-3.95362	1200
NA19240	Nanopolish	Promoters	20	All	0.783248	1.27796e-50	0.0584863	0.15345	0.241839	0.565797	238
NA19240	Nanopolish	Promoters	20	Low	0.370128	1.70665e-05	0.0263703	0.0745688	0.162389	-3.74891	128
NA19240	Nanopolish	Promoters	20	Medium	0.0882886	0.583065	0.0740828	0.237008	0.272181	-7.69256	41
NA19240	Nanopolish	Promoters	20	High	0.245304	0.0421968	0.108796	0.250131	0.329843	-10.8189	69
NA19240	Megalodon	Promoters	20	All	0.884941	0	0.0293291	0.0935562	0.171257	0.76768	2423
NA19240	Megalodon	Promoters	20	Low	0.555239	1.86358e-141	0.0195802	0.0647723	0.139929	-4.10557	1742
NA19240	Megalodon	Promoters	20	Medium	0.0533671	0.458713	0.0794131	0.237884	0.281803	-8.57239	195
NA19240	Megalodon	Promoters	20	High	0.38361	1.74055e-18	0.044177	0.138819	0.210183	-3.44704	486
NA19240	DeepSignal	Promoters	20	All	0.850898	0	0.0263435	0.0855397	0.162307	0.720076	3572
NA19240	DeepSignal	Promoters	20	Low	0.578792	5.50373e-258	0.0117953	0.0546438	0.108606	-2.2638	2888
NA19240	DeepSignal	Promoters	20	Medium	0.0446467	0.50907	0.0709007	0.225087	0.266272	-6.35582	221
NA19240	DeepSignal	Promoters	20	High	0.456059	3.67073e-25	0.0958211	0.211646	0.30955	-9.58009	463
NA19240	Consensus(NANOME)	Promoters	20	All	0.880611	0	0.0227871	0.0801107	0.150954	0.758763	9438
NA19240	Consensus(NANOME)	Promoters	20	Low	0.556974	0	0.0161965	0.0613851	0.127266	-3.40568	7722
NA19240	Consensus(NANOME)	Promoters	20	Medium	0.14613	0.000870708	0.0747667	0.22714	0.273435	-6.64017	516
NA19240	Consensus(NANOME)	Promoters	20	High	0.341161	4.3338e-34	0.042846	0.137387	0.206993	-3.8508	1200
NA19240	Nanopolish	Promoters	25	All	0.780622	4.46239e-50	0.058672	0.150156	0.242223	0.564418	238
NA19240	Nanopolish	Promoters	25	Low	0.348554	5.53168e-05	0.0297742	0.0772263	0.172552	-4.36191	128
NA19240	Nanopolish	Promoters	25	Medium	0.238346	0.133437	0.0672709	0.21984	0.259366	-6.89329	41
NA19240	Nanopolish	Promoters	25	High	0.27374	0.0228473	0.10717	0.244039	0.327368	-10.6422	69
NA19240	Megalodon	Promoters	25	All	0.886306	0	0.0290791	0.092625	0.170526	0.76966	2423
NA19240	Megalodon	Promoters	25	Low	0.56382	9.59166e-147	0.0197514	0.0655286	0.14054	-4.1502	1742
NA19240	Megalodon	Promoters	25	Medium	0.055842	0.438114	0.0779348	0.230845	0.279168	-8.39421	195
NA19240	Megalodon	Promoters	25	High	0.389224	4.99471e-19	0.0429105	0.134289	0.207149	-3.31955	486
NA19240	DeepSignal	Promoters	25	All	0.855736	0	0.0254831	0.0842629	0.159634	0.729219	3572
NA19240	DeepSignal	Promoters	25	Low	0.577926	4.83742e-257	0.0114215	0.0541348	0.106871	-2.16036	2888
NA19240	DeepSignal	Promoters	25	Medium	0.0709931	0.293382	0.0702359	0.225358	0.265021	-6.28685	221
NA19240	DeepSignal	Promoters	25	High	0.457155	2.73626e-25	0.0918322	0.204841	0.303038	-9.13966	463
NA19240	Consensus(NANOME)	Promoters	25	All	0.885687	0	0.0217993	0.0787004	0.147646	0.76922	9438
NA19240	Consensus(NANOME)	Promoters	25	Low	0.568554	0	0.0155041	0.0604281	0.124515	-3.21732	7722
NA19240	Consensus(NANOME)	Promoters	25	Medium	0.146464	0.000846985	0.0712618	0.223747	0.266949	-6.28201	516
NA19240	Consensus(NANOME)	Promoters	25	High	0.350263	5.83576e-36	0.0410406	0.133913	0.202585	-3.6464	1200
NA12878	Nanopolish	Genome-wide	5	All	0.768286	0	0.057098	0.172931	0.238952	0.476188	31130
NA12878	Nanopolish	Genome-wide	5	Low	0.456805	0	0.0396478	0.130849	0.199117	-2.35836	10533
NA12878	Nanopolish	Genome-wide	5	Medium	0.241717	4.16851e-114	0.0752124	0.224957	0.274249	-7.10987	8564
NA12878	Nanopolish	Genome-wide	5	High	0.405667	0	0.0594808	0.172739	0.243887	-4.48302	12033
NA12878	Megalodon	Genome-wide	5	All	0.743648	0	0.0641332	0.183074	0.253245	0.453129	175970
NA12878	Megalodon	Genome-wide	5	Low	0.450735	0	0.0519983	0.155958	0.228031	-3.32199	64939
NA12878	Megalodon	Genome-wide	5	Medium	0.229197	0	0.0814485	0.235331	0.285392	-7.70211	45366
NA12878	Megalodon	Genome-wide	5	High	0.338959	0	0.0641713	0.173786	0.253321	-4.75228	65665
NA12878	DeepSignal	Genome-wide	5	All	0.76503	0	0.0619738	0.179852	0.248945	0.537914	338881
NA12878	DeepSignal	Genome-wide	5	Low	0.410094	0	0.0503106	0.154039	0.2243	-3.2804	127547
NA12878	DeepSignal	Genome-wide	5	Medium	0.22149	0	0.0776081	0.228946	0.278582	-7.28952	72796
NA12878	DeepSignal	Genome-wide	5	High	0.396828	0	0.0644965	0.177821	0.253962	-5.22539	138538
NA12878	Consensus(NANOME)	Genome-wide	5	All	0.76813	0	0.0602221	0.17711	0.245402	0.545804	620414
NA12878	Consensus(NANOME)	Genome-wide	5	Low	0.440365	0	0.0504808	0.155062	0.224679	-3.21701	231356
NA12878	Consensus(NANOME)	Genome-wide	5	Medium	0.217141	0	0.0742189	0.223271	0.272432	-6.95492	136402
NA12878	Consensus(NANOME)	Genome-wide	5	High	0.407025	0	0.0615856	0.172379	0.248165	-4.94044	252656
NA12878	Nanopolish	Genome-wide	10	All	0.815567	0	0.0424993	0.146609	0.206154	0.610115	31130
NA12878	Nanopolish	Genome-wide	10	Low	0.519975	0	0.0289822	0.109668	0.170242	-1.45494	10533
NA12878	Nanopolish	Genome-wide	10	Medium	0.293077	3.12127e-169	0.0545605	0.189074	0.233582	-4.88305	8564
NA12878	Nanopolish	Genome-wide	10	High	0.462739	0	0.0457474	0.148722	0.213886	-3.21706	12033
NA12878	Megalodon	Genome-wide	10	All	0.788995	0	0.0494552	0.15929	0.222385	0.578289	175970
NA12878	Megalodon	Genome-wide	10	Low	0.513079	0	0.0392558	0.136088	0.198131	-2.26286	64939
NA12878	Megalodon	Genome-wide	10	Medium	0.266206	0	0.0613306	0.201864	0.24765	-5.55268	45366
NA12878	Megalodon	Genome-wide	10	High	0.376641	0	0.0513375	0.152823	0.226578	-3.60187	65665
NA12878	DeepSignal	Genome-wide	10	All	0.815925	0	0.0466448	0.157307	0.215974	0.65221	338881
NA12878	DeepSignal	Genome-wide	10	Low	0.471721	0	0.037171	0.135253	0.192798	-2.16249	127547
NA12878	DeepSignal	Genome-wide	10	Medium	0.254687	0	0.0565413	0.193743	0.237784	-5.03931	72796
NA12878	DeepSignal	Genome-wide	10	High	0.457966	0	0.0501667	0.158466	0.223979	-3.84224	138538
NA12878	Consensus(NANOME)	Genome-wide	10	All	0.821512	0	0.0444184	0.153192	0.210757	0.664996	620414
NA12878	Consensus(NANOME)	Genome-wide	10	Low	0.514034	0	0.0367787	0.134981	0.191778	-2.07238	231356
NA12878	Consensus(NANOME)	Genome-wide	10	Medium	0.251506	0	0.052347	0.185863	0.228795	-4.61065	136402
NA12878	Consensus(NANOME)	Genome-wide	10	High	0.467933	0	0.0471335	0.152229	0.217103	-3.54641	252656
NA12878	Nanopolish	Genome-wide	15	All	0.83323	0	0.0374653	0.136599	0.19356	0.656297	31130
NA12878	Nanopolish	Genome-wide	15	Low	0.538894	0	0.0258652	0.103182	0.160827	-1.19091	10533
NA12878	Nanopolish	Genome-wide	15	Medium	0.31945	2.02859e-202	0.0461771	0.173071	0.214888	-3.9791	8564
NA12878	Nanopolish	Genome-wide	15	High	0.489168	0	0.0414191	0.139892	0.203517	-2.81807	12033
NA12878	Megalodon	Genome-wide	15	All	0.805503	0	0.0447143	0.150312	0.211457	0.618716	175970
NA12878	Megalodon	Genome-wide	15	Low	0.534949	0	0.035556	0.129213	0.188563	-1.95534	64939
NA12878	Megalodon	Genome-wide	15	Medium	0.279596	0	0.0544875	0.188565	0.233426	-4.82154	45366
NA12878	Megalodon	Genome-wide	15	High	0.394557	0	0.0470193	0.144749	0.216839	-3.21478	65665
NA12878	DeepSignal	Genome-wide	15	All	0.835879	0	0.0413724	0.148667	0.203402	0.691522	338881
NA12878	DeepSignal	Genome-wide	15	Low	0.502988	0	0.0326906	0.128304	0.180805	-1.7813	127547
NA12878	DeepSignal	Genome-wide	15	Medium	0.272324	0	0.0492541	0.179623	0.221933	-4.26096	72796
NA12878	DeepSignal	Genome-wide	15	High	0.482401	0	0.0452238	0.151148	0.212659	-3.36513	138538
NA12878	Consensus(NANOME)	Genome-wide	15	All	0.841602	0	0.0392422	0.144476	0.198097	0.704034	620414
NA12878	Consensus(NANOME)	Genome-wide	15	Low	0.545457	0	0.0323488	0.127917	0.179858	-1.70231	231356
NA12878	Consensus(NANOME)	Genome-wide	15	Medium	0.272606	0	0.045085	0.171463	0.212332	-3.83229	136402
NA12878	Consensus(NANOME)	Genome-wide	15	High	0.496105	0	0.0424003	0.14507	0.205913	-3.08985	252656
NA12878	Nanopolish	Genome-wide	20	All	0.842817	0	0.0349402	0.130668	0.186923	0.679461	31130
NA12878	Nanopolish	Genome-wide	20	Low	0.553583	0	0.0240136	0.0986166	0.154963	-1.03407	10533
NA12878	Nanopolish	Genome-wide	20	Medium	0.337241	8.60727e-227	0.0426204	0.165	0.206447	-3.5956	8564
NA12878	Nanopolish	Genome-wide	20	High	0.49954	0	0.0390387	0.13429	0.197582	-2.59864	12033
NA12878	Megalodon	Genome-wide	20	All	0.814329	0	0.0422746	0.145633	0.205608	0.63952	175970
NA12878	Megalodon	Genome-wide	20	Low	0.548913	0	0.0333222	0.125162	0.182544	-1.76967	64939
NA12878	Megalodon	Genome-wide	20	Medium	0.285682	0	0.0511251	0.181999	0.226109	-4.4623	45366
NA12878	Megalodon	Genome-wide	20	High	0.402402	0	0.0450134	0.140754	0.212164	-3.03498	65665
NA12878	DeepSignal	Genome-wide	20	All	0.845434	0	0.0389731	0.144489	0.197416	0.709411	338881
NA12878	DeepSignal	Genome-wide	20	Low	0.520685	0	0.0306414	0.125023	0.175047	-1.60695	127547
NA12878	DeepSignal	Genome-wide	20	Medium	0.281267	0	0.0459105	0.172653	0.214267	-3.90382	72796
NA12878	DeepSignal	Genome-wide	20	High	0.500143	0	0.0429986	0.147612	0.207361	-3.15035	138538
NA12878	Consensus(NANOME)	Genome-wide	20	All	0.85184	0	0.0367368	0.140024	0.191668	0.722931	620414
NA12878	Consensus(NANOME)	Genome-wide	20	Low	0.565548	0	0.0300544	0.124099	0.173362	-1.51065	231356
NA12878	Consensus(NANOME)	Genome-wide	20	Medium	0.282957	0	0.0415226	0.164074	0.203771	-3.45047	136402
NA12878	Consensus(NANOME)	Genome-wide	20	High	0.511683	0	0.040272	0.141623	0.200679	-2.88456	252656
NA12878	Nanopolish	Genome-wide	25	All	0.849167	0	0.0333751	0.127538	0.182688	0.69382	31130
NA12878	Nanopolish	Genome-wide	25	Low	0.558663	0	0.0229909	0.0964203	0.151628	-0.947442	10533
NA12878	Nanopolish	Genome-wide	25	Medium	0.340225	4.84706e-231	0.0404145	0.160681	0.201034	-3.35774	8564
NA12878	Nanopolish	Genome-wide	25	High	0.510743	0	0.0374548	0.131188	0.193532	-2.45263	12033
NA12878	Megalodon	Genome-wide	25	All	0.820622	0	0.0406047	0.142421	0.201506	0.653759	175970
NA12878	Megalodon	Genome-wide	25	Low	0.558489	0	0.0318871	0.122529	0.17857	-1.65039	64939
NA12878	Megalodon	Genome-wide	25	Medium	0.293038	0	0.048666	0.17691	0.220604	-4.19957	45366
NA12878	Megalodon	Genome-wide	25	High	0.410211	0	0.0436565	0.138265	0.208941	-2.91334	65665
NA12878	DeepSignal	Genome-wide	25	All	0.851772	0	0.0374264	0.141697	0.193459	0.720943	338881
NA12878	DeepSignal	Genome-wide	25	Low	0.532965	0	0.0293314	0.122666	0.171264	-1.4955	127547
NA12878	DeepSignal	Genome-wide	25	Medium	0.287054	0	0.0438576	0.168434	0.209422	-3.68454	72796
NA12878	DeepSignal	Genome-wide	25	High	0.50953	0	0.0414999	0.145169	0.203715	-3.00569	138538
NA12878	Consensus(NANOME)	Genome-wide	25	All	0.858446	0	0.0351652	0.137154	0.187524	0.734783	620414
NA12878	Consensus(NANOME)	Genome-wide	25	Low	0.578302	0	0.0287374	0.121856	0.169521	-1.40063	231356
NA12878	Consensus(NANOME)	Genome-wide	25	Medium	0.290943	0	0.0393269	0.159316	0.19831	-3.21513	136402
NA12878	Consensus(NANOME)	Genome-wide	25	High	0.521463	0	0.0388044	0.139199	0.196988	-2.743	252656
NA12878	Nanopolish	Promoters	5	All	0.861948	0	0.0441978	0.13456	0.210233	0.702235	6271
NA12878	Nanopolish	Promoters	5	Low	0.534513	2.61697e-211	0.0247015	0.0876969	0.157167	-1.36696	2863
NA12878	Nanopolish	Promoters	5	Medium	0.308958	6.36059e-25	0.0844514	0.241623	0.290605	-7.69548	1062
NA12878	Nanopolish	Promoters	5	High	0.374642	4.60637e-79	0.0497683	0.143284	0.223088	-4.26087	2346
NA12878	Megalodon	Promoters	5	All	0.848421	0	0.0447112	0.143032	0.21145	0.697721	23969
NA12878	Megalodon	Promoters	5	Low	0.506145	0	0.0418118	0.127112	0.204479	-2.68067	8051
NA12878	Megalodon	Promoters	5	Medium	0.274985	2.40788e-70	0.0733068	0.22323	0.270752	-6.6929	4001
NA12878	Megalodon	Promoters	5	High	0.403822	0	0.0370693	0.126861	0.192534	-3.10174	11917
NA12878	DeepSignal	Promoters	5	All	0.843077	0	0.0501694	0.150367	0.223985	0.700595	69693
NA12878	DeepSignal	Promoters	5	Low	0.490405	0	0.0377813	0.11575	0.194374	-3.09363	29355
NA12878	DeepSignal	Promoters	5	Medium	0.228328	2.17898e-117	0.0768252	0.227812	0.277174	-7.06694	9911
NA12878	DeepSignal	Promoters	5	High	0.353019	0	0.0534386	0.158538	0.231168	-5.18467	30427
NA12878	Consensus(NANOME)	Promoters	5	All	0.85985	0	0.045172	0.141253	0.212537	0.730212	114685
NA12878	Consensus(NANOME)	Promoters	5	Low	0.529748	0	0.0361703	0.110806	0.190185	-2.83311	47102
NA12878	Consensus(NANOME)	Promoters	5	Medium	0.237884	1.27871e-207	0.0752387	0.225427	0.274297	-7.00338	16233
NA12878	Consensus(NANOME)	Promoters	5	High	0.38019	0	0.0439242	0.142572	0.209581	-4.12409	51350
NA12878	Nanopolish	Promoters	10	All	0.896689	0	0.0316832	0.11332	0.177998	0.786547	6271
NA12878	Nanopolish	Promoters	10	Low	0.582866	3.29039e-260	0.0178901	0.074687	0.133754	-0.71427	2863
NA12878	Nanopolish	Promoters	10	Medium	0.385819	5.03441e-39	0.058854	0.197467	0.242598	-5.05986	1062
NA12878	Nanopolish	Promoters	10	High	0.413159	2.13783e-97	0.0362162	0.122376	0.190306	-2.82832	2346
NA12878	Megalodon	Promoters	10	All	0.886276	0	0.0324904	0.123391	0.180251	0.780341	23969
NA12878	Megalodon	Promoters	10	Low	0.576654	0	0.0311329	0.111683	0.176445	-1.74062	8051
NA12878	Megalodon	Promoters	10	Medium	0.335022	1.55742e-105	0.0554057	0.194792	0.235384	-4.81433	4001
NA12878	Megalodon	Promoters	10	High	0.455911	0	0.025714	0.107329	0.160356	-1.84527	11917
NA12878	DeepSignal	Promoters	10	All	0.884682	0	0.0366116	0.132237	0.191342	0.781507	69693
NA12878	DeepSignal	Promoters	10	Low	0.561651	0	0.027877	0.104777	0.166964	-2.0205	29355
NA12878	DeepSignal	Promoters	10	Medium	0.267868	1.83757e-162	0.0541493	0.18998	0.2327	-4.68589	9911
NA12878	DeepSignal	Promoters	10	High	0.417987	0	0.0393259	0.13992	0.198308	-3.55135	30427
NA12878	Consensus(NANOME)	Promoters	10	All	0.896451	0	0.0329783	0.124322	0.181599	0.803039	114685
NA12878	Consensus(NANOME)	Promoters	10	Low	0.601925	0	0.0269139	0.100095	0.164055	-1.85217	47102
NA12878	Consensus(NANOME)	Promoters	10	Medium	0.279065	3.92074e-288	0.0536541	0.189332	0.231634	-4.70736	16233
NA12878	Consensus(NANOME)	Promoters	10	High	0.443566	0	0.0320048	0.125993	0.178899	-2.7336	51350
NA12878	Nanopolish	Promoters	15	All	0.907072	0	0.0282443	0.105782	0.16806	0.809716	6271
NA12878	Nanopolish	Promoters	15	Low	0.620467	2.43851e-291	0.0154611	0.0682593	0.124343	-0.481519	2863
NA12878	Nanopolish	Promoters	15	Medium	0.393041	1.47208e-40	0.0540544	0.189431	0.232496	-4.56568	1062
NA12878	Nanopolish	Promoters	15	High	0.435156	5.29114e-109	0.0321606	0.113707	0.179334	-2.39961	2346
NA12878	Megalodon	Promoters	15	All	0.900599	0	0.028215	0.114553	0.167973	0.809246	23969
NA12878	Megalodon	Promoters	15	Low	0.60656	0	0.0276171	0.106215	0.166184	-1.43112	8051
NA12878	Megalodon	Promoters	15	Medium	0.370699	1.46099e-130	0.0468863	0.17588	0.216533	-3.9203	4001
NA12878	Megalodon	Promoters	15	High	0.496601	0	0.0223502	0.0995953	0.1495	-1.47306	11917
NA12878	DeepSignal	Promoters	15	All	0.899199	0	0.0322808	0.125538	0.179669	0.807352	69693
NA12878	DeepSignal	Promoters	15	Low	0.592297	0	0.0248716	0.100813	0.157707	-1.69485	29355
NA12878	DeepSignal	Promoters	15	Medium	0.296288	5.36537e-200	0.0461475	0.174678	0.21482	-3.84566	9911
NA12878	DeepSignal	Promoters	15	High	0.448429	0	0.0349123	0.133386	0.186848	-3.04054	30427
NA12878	Consensus(NANOME)	Promoters	15	All	0.909743	0	0.0289277	0.117605	0.170081	0.82723	114685
NA12878	Consensus(NANOME)	Promoters	15	Low	0.624882	0	0.0238853	0.0959029	0.154549	-1.53121	47102
NA12878	Consensus(NANOME)	Promoters	15	Medium	0.297516	0	0.0468763	0.176361	0.216509	-3.98638	16233
NA12878	Consensus(NANOME)	Promoters	15	High	0.479946	0	0.027879	0.118937	0.16697	-2.25229	51350
NA12878	Nanopolish	Promoters	20	All	0.91205	0	0.0265594	0.101939	0.162971	0.821067	6271
NA12878	Nanopolish	Promoters	20	Low	0.627311	4.96357e-296	0.0148948	0.0670496	0.122044	-0.427254	2863
NA12878	Nanopolish	Promoters	20	Medium	0.422086	3.98134e-47	0.0482315	0.177822	0.219617	-3.96613	1062
NA12878	Nanopolish	Promoters	20	High	0.432484	1.51267e-107	0.030984	0.110167	0.176023	-2.27523	2346
NA12878	Megalodon	Promoters	20	All	0.906881	0	0.0264008	0.110798	0.162483	0.821512	23969
NA12878	Megalodon	Promoters	20	Low	0.617627	0	0.0260728	0.102612	0.161471	-1.29518	8051
NA12878	Megalodon	Promoters	20	Medium	0.378012	4.22937e-136	0.0434952	0.169195	0.208555	-3.56444	4001
NA12878	Megalodon	Promoters	20	High	0.507533	0	0.0208831	0.0967223	0.14451	-1.31072	11917
NA12878	DeepSignal	Promoters	20	All	0.906104	0	0.0303184	0.122587	0.174122	0.819064	69693
NA12878	DeepSignal	Promoters	20	Low	0.606174	0	0.0231294	0.0987178	0.152084	-1.50609	29355
NA12878	DeepSignal	Promoters	20	Medium	0.298003	2.09883e-202	0.0432099	0.168689	0.20787	-3.5372	9911
NA12878	DeepSignal	Promoters	20	High	0.463518	0	0.033055	0.130598	0.18181	-2.82559	30427
NA12878	Consensus(NANOME)	Promoters	20	All	0.916691	0	0.0268784	0.114218	0.163946	0.83947	114685
NA12878	Consensus(NANOME)	Promoters	20	Low	0.644147	0	0.0224068	0.0941751	0.149689	-1.37453	47102
NA12878	Consensus(NANOME)	Promoters	20	Medium	0.316048	0	0.0429836	0.167893	0.207325	-3.5723	16233
NA12878	Consensus(NANOME)	Promoters	20	High	0.499218	0	0.0258889	0.115634	0.1609	-2.02013	51350
NA12878	Nanopolish	Promoters	25	All	0.915584	0	0.0254012	0.0994685	0.159378	0.82887	6271
NA12878	Nanopolish	Promoters	25	Low	0.636643	0	0.0140061	0.0651279	0.118347	-0.342097	2863
NA12878	Nanopolish	Promoters	25	Medium	0.424444	1.0915e-47	0.0467154	0.17528	0.216137	-3.81001	1062
NA12878	Nanopolish	Promoters	25	High	0.446805	1.66014e-115	0.0296589	0.107058	0.172218	-2.13516	2346
NA12878	Megalodon	Promoters	25	All	0.91153	0	0.02508	0.108104	0.158367	0.830441	23969
NA12878	Megalodon	Promoters	25	Low	0.62739	0	0.0251283	0.101364	0.158519	-1.21203	8051
NA12878	Megalodon	Promoters	25	Medium	0.396795	5.42216e-151	0.0413557	0.164647	0.203361	-3.33991	4001
NA12878	Megalodon	Promoters	25	High	0.524466	0	0.019583	0.0936738	0.139939	-1.16686	11917
NA12878	DeepSignal	Promoters	25	All	0.910988	0	0.028938	0.120312	0.170112	0.827302	69693
NA12878	DeepSignal	Promoters	25	Low	0.620041	0	0.0220459	0.0972486	0.148478	-1.38869	29355
NA12878	DeepSignal	Promoters	25	Medium	0.310631	1.19588e-220	0.0407677	0.163496	0.20191	-3.28077	9911
NA12878	DeepSignal	Promoters	25	High	0.472614	0	0.0317341	0.128498	0.178141	-2.67272	30427
NA12878	Consensus(NANOME)	Promoters	25	All	0.921024	0	0.0256223	0.112057	0.16007	0.846972	114685
NA12878	Consensus(NANOME)	Promoters	25	Low	0.653178	0	0.0213847	0.092561	0.146235	-1.26621	47102
NA12878	Consensus(NANOME)	Promoters	25	Medium	0.317796	0	0.0411838	0.164253	0.202938	-3.38085	16233
NA12878	Consensus(NANOME)	Promoters	25	High	0.513124	0	0.02459	0.113439	0.156812	-1.86861	51350

### Sheet: S5 Performance at coverage bins
Site level performance on NA19240 at different coverage bins
Dataset	Tool	Bin	PCC	P_value	MSE	#Bases	#Reads
NA19240	Nanopolish	(0, 3]	0.799418	0	0.069234	31088	93264
NA19240	Megalodon	(0, 3]	0.816666	0	0.0643798	31088	93264
NA19240	DeepSignal	(0, 3]	0.793419	0	0.0690263	31088	93264
NA19240	Consensus	(0, 3]	0.838435	0	0.0580377	31088	93264
NA19240	Nanopolish	(3, 6]	0.857354	0	0.0459002	145205	742523
NA19240	Megalodon	(3, 6]	0.860178	0	0.0457451	145205	742523
NA19240	DeepSignal	(3, 6]	0.855452	0	0.0454081	145205	742523
NA19240	Consensus	(3, 6]	0.878552	0	0.0407882	145205	742523
NA19240	Nanopolish	(6, 9]	0.891573	0	0.0316113	185845	1485131
NA19240	Megalodon	(6, 9]	0.887828	0	0.0335168	185845	1485131
NA19240	DeepSignal	(6, 9]	0.891563	0	0.0313046	185845	1485131
NA19240	Consensus	(6, 9]	0.901719	0	0.0300893	185845	1485131
NA19240	Nanopolish	(9, 12]	0.909916	0	0.0241391	138621	1507158
NA19240	Megalodon	(9, 12]	0.905106		0.0261191	138621	1507158
NA19240	DeepSignal	(9, 12]	0.907826	0	0.0245398	138621	1507158
NA19240	Consensus	(9, 12]	0.915567	0	0.0237964	138621	1507158
NA19240	Nanopolish	(12, 15]	0.922449	0	0.0193036	62255	857434
NA19240	Megalodon	(12, 15]	0.917445	0	0.0210021	62255	857434
NA19240	DeepSignal	(12, 15]	0.919505	0	0.0198455	62255	857434
NA19240	Consensus	(12, 15]	0.926006	0	0.0193548	62255	857434
NA19240	Nanopolish	(15, 18]	0.927108	0	0.0172506	17518	292104
NA19240	Megalodon	(15, 18]	0.923768	0	0.0185498	17518	292104
NA19240	DeepSignal	(15, 18]	0.922127	0	0.0182472	17518	292104
NA19240	Consensus	(15, 18]	0.929069	0	0.0177759	17518	292104
NA19240	Nanopolish	(18, 21]	0.923393	0	0.0175767	3486	68459
NA19240	Megalodon	(18, 21]	0.92177	0	0.0183648	3486	68459
NA19240	DeepSignal	(18, 21]	0.921534	0	0.0176686	3486	68459
NA19240	Consensus	(18, 21]	0.925663	0	0.0179194	3486	68459
NA19240	Nanopolish	(21, inf]	0.908251	1.39916e-293	0.0260859	772	29743
NA19240	Megalodon	(21, inf]	0.907626	1.68471e-292	0.0263932	772	29743
NA19240	DeepSignal	(21, inf]	0.897223	1.44995e-275	0.0285348	772	29743
NA19240	Consensus	(21, inf]	0.912892	7.4472e-302	0.0254221	772	29743
NA12878	Nanopolish	(0, 3]	0.68301	0	0.0928582	3212605	9637815
NA12878	Megalodon	(0, 3]	0.717308	0	0.0843447	3212605	9637815
NA12878	DeepSignal	(0, 3]	0.710809	0	0.0845721	3212605	9637815
NA12878	Consensus(NANOME)	(0, 3]	0.735969	0	0.0801962	3212605	9637815
NA12878	Nanopolish	(3, 6]	0.783694	0	0.0612847	13580518	68887398
NA12878	Megalodon	(3, 6]	0.802335	0	0.0564398	13580518	68887398
NA12878	DeepSignal	(3, 6]	0.799647	0	0.0566565	13580518	68887398
NA12878	Consensus(NANOME)	(3, 6]	0.81616	0	0.0539528	13580518	68887398
NA12878	Nanopolish	(6, 9]	0.85362	0	0.042161	13727853	108906631
NA12878	Megalodon	(6, 9]	0.86361	0	0.0392528	13727853	108906631
NA12878	DeepSignal	(6, 9]	0.86156	0	0.0397001	13727853	108906631
NA12878	Consensus(NANOME)	(6, 9]	0.872218	0	0.0379354	13727853	108906631
NA12878	Nanopolish	(9, 12]	0.890525	0	0.0327011	7838340	84778151
NA12878	Megalodon	(9, 12]	0.897697	0	0.0304233	7838340	84778151
NA12878	DeepSignal	(9, 12]	0.895121	0	0.0311097	7838340	84778151
NA12878	Consensus(NANOME)	(9, 12]	0.903066	0	0.0297185	7838340	84778151
NA12878	Nanopolish	(12, 15]	0.915102	0	0.0262329	2784141	38217332
NA12878	Megalodon	(12, 15]	0.920698	0	0.0243635	2784141	38217332
NA12878	DeepSignal	(12, 15]	0.917645	0	0.0252176	2784141	38217332
NA12878	Consensus(NANOME)	(12, 15]	0.924169	0	0.0239662	2784141	38217332
NA12878	Nanopolish	(15, 18]	0.931903	0	0.0214822	678442	11304286
NA12878	Megalodon	(15, 18]	0.936442	0	0.0199345	678442	11304286
NA12878	DeepSignal	(15, 18]	0.933039	0	0.0209216	678442	11304286
NA12878	Consensus(NANOME)	(15, 18]	0.938704	0	0.0197119	678442	11304286
NA12878	Nanopolish	(18, 21]	0.94237	0	0.0182856	126188	2477179
NA12878	Megalodon	(18, 21]	0.946469	0	0.0168897	126188	2477179
NA12878	DeepSignal	(18, 21]	0.942476	0	0.0180664	126188	2477179
NA12878	Consensus(NANOME)	(18, 21]	0.948032	0	0.0167669	126188	2477179
NA12878	Nanopolish	(21, inf]	0.919662	0	0.0217385	39939	2035052
NA12878	Megalodon	(21, inf]	0.916815	0	0.0230935	39939	2035052
NA12878	DeepSignal	(21, inf]	0.912282	0	0.0239408	39939	2035052
NA12878	Consensus(NANOME)	(21, inf]	0.928723	0	0.0199268	39939	2035052

### Sheet: S6 Phasing comparison
Absolute difference of phased methylation frequency in HP1 and HP2
Name	Origin	Study	Status	Chromosome	Start	End	NANOME	NanomethPhase_nanopolish	NanomethPhase_trio
L3MBTL	Maternal	Court-etal	Known	chr20	43513725	43515400	0.854845	0.765	0.787
IGF1R	Maternal	Court-etal	Known	chr15	98865267	98866421	0.777243	0.791	0.792
SNURF	Maternal	Court-etal	Known	chr15	24954857	24956829	0.885939	0.812	0.812
SNRPN	Maternal	Joshi-etal	Known	chr15	24856479	24856534	0.6	0.505	0.505
KvDMR1	Maternal	Court-etal	Known	chr11	2698718	2701029	0.945318	0.872	0.87
NESP-AS,GNAS-AS1	Maternal	Court-etal	Known	chr20	58850594	58852978	0.893599	0.849	0.849
GNAS_Ex1A	Maternal	Court-etal	Known	chr20	58888210	58890146	0.973117	0.83	0.956
NAP1L5	Maternal	Court-etal	Known	chr4	88697033	88698086	0.880794	0.916	0.916
MCTS2P,HM13	Maternal	Court-etal	Known	chr20	31546860	31548130	0.968793	0.945	0.945
TRAPPC9	Maternal	Court-etal	Known	chr8	140098048	140100982	0.929197	0.92	0.912
GNAS_XL	Maternal	Court-etal	Known	chr20	58853850	58856408	0.881863	0.805	0.805
MEST	Maternal	Court-etal	Known	chr7	130490281	130494547	0.885957	0.841	0.848
MAGEL2	Maternal	Court-etal	Known	chr15	23647278	23648882	0.762511	0.68	0.68
SNRPN	Maternal	Court-etal	Known	chr15	24847861	24848682	0.501198	0.579	0.577
PLAGL1	Maternal	Court-etal	Known	chr6	144006941	144008751	0.90659	0.883	0.882
ZNF331	Maternal	Court-etal	Known	chr19	53537256	53538958	0.813264	0.814	0.814
RB1	Maternal	Court-etal	Known	chr13	48318205	48321627	0.791308	0.831	0.834
SVOPL	Maternal	Joshi-etal	Known	chr7	138664028	138664699	0.0864117	0.017	0.017
GRB10	Maternal	Court-etal	Known	chr7	50781029	50783615	0.727905	0.715	0.715
FAM50B	Maternal	Court-etal	Known	chr6	3848848	3850125	0.688171	0.682	0.682
DIRAS3	Maternal	Court-etal	Known	chr1	68049750	68051862	0.441747	0.402	0.397
SNRPN	Maternal	Court-etal	Known	chr15	24877880	24878758	0.507507	0.469	0.469
SNRPN	Maternal	Court-etal	Known	chr15	24823417	24824334	0.311318	0.252	0.252
SORD	Maternal	Joshi-etal	Known	chr15	45022590	45022746	0.230924	0.275	0.275
NDN	Maternal	Court-etal	Known	chr15	23686304	23687612	0.268833	0.304	0.304
MKRN3,MIR4508	Maternal	Court-etal	Known	chr15	23561939	23567348	0.00792974	0.061	0.055
IGF2R	Maternal	Court-etal	Known	chr6	160005526	160006529	0.231677	0.337	0.337
BLCAP,NNAT	Maternal	Court-etal	Known	chr20	37520202	37522126	0.241675	0.174	0.173
INPP5F	Maternal	Court-etal	Known	chr10	119818534	119819215	0.215356	0.127	0.125
PWRN4	Maternal	Joshi-etal	Known	chr15	23897772	23897854	0.0931818	0.09	0.09
IGF2_DMR0	Paternal	Court-etal	Known	chr11	2147103	2148538	0.450257	0.3	0.293
IGF2_DMR2	Paternal	Court-etal	Known	chr11	2132761	2133882	0.024571	0.139	0.139
IG-DMR	Paternal	Court-etal	Known	chr14	100809090	100811721	0.117444	0.078	0.078
ZDBF2	Paternal	Court-etal	Known	chr2	206249859	206271820	0.545794	0.56	0.56
ZNF597,NAA60	Paternal	Court-etal	Known	chr16	3442828	3444463	0.74886	0.732	0.732
ZDBF2	Paternal	Joshi-etal	Known	chr2	206271459	206273541	0.323828	0.379	0.382
MEG3	Paternal	Court-etal	Known	chr14	100824187	100827641	0.780811	0.76	0.756
DLK1	Paternal	Joshi-etal	Known	chr14	100726514	100726577	0.0350649	0.083	0.121
GNAS	Paternal	Court-etal	Known	chr20	58838984	58843557	0.767518	0.816	0.812
ZNF597	Maternal	Court-etal	Novel	chr16	3431801	3432388	0.926778	0.935	0.935
NHP2L1	Maternal	Court-etal	Novel	chr22	41681770	41682869	0.984735	0.971	0.971
ZNF331	Maternal	Court-etal	Novel	chr19	53553832	53555171	0.911356	0.851	0.851
SNRPN_intragenic_CpG40	Maternal	Court-etal	Novel	chr15	24772777	24773739	0.724702	0.69	0.69
MEG8	Maternal	Court-etal	Novel	chr14	100904404	100905082	0.537024	0.648	0.648
WDR27	Maternal	Court-etal	Novel	chr6	169654408	169655522	0.832902	0.829	0.829
PPIEL	Maternal	Court-etal	Novel	chr1	39558954	39559868	0.957143	0.829	0.826
WRB	Maternal	Court-etal	Novel	chr21	39385584	39386350	0.718902	0.68	0.68
SNRPN_intragenic_CpG30	Maternal	Court-etal	Novel	chr15	24477606	24477924	0.434394	0.432	0.432
SNRPN_intragenic_CpG29	Maternal	Court-etal	Novel	chr15	24426725	24427532	0.140675	0.208	0.213
SNRPN_intragenic_CpG32	Maternal	Court-etal	Novel	chr15	24101589	24101995	0.260325	0.273	0.273
DIRAS3_Ex2	Maternal	Court-etal	Novel	chr1	68046822	68047803	0.0694272	0.162	0.162
PSCA	Maternal	Joshi-etal	Novel	chr8	142670377	142670384	1	1	1
TUBGCP5	Maternal	Joshi-etal	Novel	chr15	23039853	23039919	0.229167	0.125	0.125
OSCP1	Maternal	Joshi-etal	Novel	chr1	36450238	36451005	0.0303455	0.006	0.006
MIR1273E	Maternal	Joshi-etal	Novel	chr1	240492916	240493438	0.187334	0.224	0.236
SMOC2	Maternal	Joshi-etal	Novel	chr6	168384674	168384845	0.0595238	0.051	0.085
COL4A2	Maternal	Joshi-etal	Novel	chr13	110409899	110409941	0.424901	0.368	0.368
JAKMIP1	Maternal	Joshi-etal	Novel	chr4	6105403	6105907	0.175429	0.3	0.3
BRDT	Maternal	Joshi-etal	Novel	chr1	91948786	91949166	0.111364	0.229	0.229
FAM53A	Maternal	Joshi-etal	Novel	chr4	1548466	1548623	0.15942	0.146	0.147
OBSCN	Maternal	Joshi-etal	Novel	chr1	228315991	228316101	0	0.073	0.115
PYHIN1	Maternal	Joshi-etal	Novel	chr1	158930593	158930760	0.61	0.523	0.558
TIGD7	Maternal	Joshi-etal	Novel	chr16	3295462	3295605	0.0498747	0.011	0.029
LIPI	Maternal	Joshi-etal	Novel	chr21	14084283	14084946	0.0133625	0.009	0.009
TRAPPC9	Maternal	Joshi-etal	Novel	chr8	140349439	140349688	0.00288826	0.028	0.028
C1orf177	Maternal	Joshi-etal	Novel	chr1	54805999	54806005	0	0	0
LIPI	Maternal	Joshi-etal	Novel	chr21	14063938	14064099	0.0180098	0	0
DLX2-AS1	Paternal	Joshi-etal	Novel	chr2	172109409	172109490	0.866667	1	1
CDC16	Paternal	Joshi-etal	Novel	chr13	114234673	114234688	0.166667	0	0
MTRNR2L4	Paternal	Joshi-etal	Novel	chr16	3364982	3365312	0.432867	0.462	0.417
LOC101928118	Paternal	Joshi-etal	Novel	chr1	95233397	95233758	0.573968	0.457	0.457
SNORD115Cluster	Paternal	Joshi-etal	Novel	chr15	25181244	25184030	0.0879663	0.136	0.116
MAD1L1	Paternal	Joshi-etal	Novel	chr7	1940842	1941257	0.132102	0.112	0.109
ANKRD20A11P	Paternal	Joshi-etal	Novel	chr21	13980286	13980637	0.428148	0.632	0.609
C2orf27B	Paternal	Joshi-etal	Novel	chr2	131829505	131830210	0.0276802	0.083	0.083
SNORD116Cluster	Paternal	Joshi-etal	Novel	chr15	25051256	25056714	0.304096	0.347	0.353
LOC151121	Paternal	Joshi-etal	Novel	chr2	129587470	129587783	0.0896472	0.063	0.063
SNORD116Cluster	Paternal	Joshi-etal	Novel	chr15	25073965	25093073	0.467904	0.532	0.532
PWARSN,SNORD107,PWARSN,PWAR5	Paternal	Joshi-etal	Novel	chr15	24981888	24985149	0.317399	0.436	0.383
